# Cosine Similarity Conflates Clinically Distinct Cancer Variants: A Case for Typed-Graph Retrieval in Precision Oncology Decision Support

**DOI:** 10.64898/2026.05.05.723102

**Authors:** Umair Khan

## Abstract

Retrieval-augmented generation (RAG) is increasingly applied to clinical decision support in oncology, where treatment selection depends on identifying a patient’s specific somatic variant from an NGS report and matching it to evidence-graded therapy options. The vector retrieval that underlies most RAG systems uses cosine similarity over text embeddings, an architecture optimized for linguistic proximity rather than entity-level identity. We hypothesize that cosine-similarity-based retrieval conflates clinically distinct cancer variants at clinically relevant rates, while a typed-graph approach in which each variant is a discrete node preserves variant-level identity by construction.

We evaluated 9 cancer variant pairs with differential FDA-approved therapy indications, variant identity informed by the CIViC clinical variant evidence database and primary clinical literature. The pairs span BRAF, EGFR, KRAS, ERBB2, PIK3CA, and NTRK1, including the canonical EGFR L858R vs T790M sensitivity-versus-resistance pair and KRAS G12C vs G12D (only G12C has an FDA-approved targeted therapy). We computed pairwise cosine similarity across three open-source embedding models (PubMedBERT, MedCPT, BGE-large-en-v1.5) and three text formats, and in this revision added template-matched negative controls, formal separation metrics, variant-specific long-format text, corpus-level ranked retrieval, an exact-ID guardrail baseline, and an end-to-end typed-graph pipeline.

Across the medium format (gene + variant + tumor type), **100% of clinically distinct variant pairs (9/9) had cosine similarity ≥ 0.95 under both biomedical encoders** (PubMedBERT, MedCPT; exact binomial 95% CI [66.4%, 100%]); the general-purpose encoder (BGE-large-en-v1.5) conflated 11%. The biomedically pre-trained encoders performed *worse*, not better, than the general-purpose encoder. Template-matched but biologically unrelated negative controls scored lower than the clinically distinct pairs, confirming the high similarities are genuine conflation and not a template artifact, and equivalent-notation positives were not separable from clinically distinct pairs by a cosine threshold (medium-format ROC-AUC ≤ 0.54, below 0.5 for the biomedical encoders). In corpus-level ranked retrieval over a 52-document corpus, the wrong paired variant appeared in the top 5 for 75% to 100% of queries under the biomedical encoders. Adding an exact variant-ID guardrail to cosine retrieval, and routing retrieval through an end-to-end typed-graph pipeline, both reduced wrong-variant retrieval to zero. We argue that, conditional on a normalization layer that resolves variant strings to canonical nodes, typed-graph retrieval, or vector retrieval coupled with strict variant-ID guardrails, should be the default substrate for variant-level clinical decision support. We empirically validate the typed-graph baseline end-to-end on the same nine-pair benchmark, demonstrating 95.8% normalization accuracy and a 0% wrong-variant retrieval rate.
