## Supplementary code and data: benchmark, experiment scripts, and result files for "Cosine Similarity Conflates Clinically Distinct Cancer Variants: A Case for Typed-Graph Retrieval in Precision Oncology Decision Support": asymmetric-long-format-rates.csv

format	PubMedBERT	MedCPT	BGE-large-en-v1.5
asymmetric-long @ tau=0.85	1.0	1.0	0.2222
asymmetric-long @ tau=0.9	1.0	1.0	0.1111
asymmetric-long @ tau=0.95	1.0	0.6667	0.0
asymmetric-long @ tau=0.99	0.6667	0.0	0.0
