## Supplementary code and data: benchmark, experiment scripts, and result files for "Cosine Similarity Conflates Clinically Distinct Cancer Variants: A Case for Typed-Graph Retrieval in Precision Oncology Decision Support": asymmetric-long-jaccard.csv

pair_id	gene	jaccard	shared_tokens	union_tokens
1	BRAF	0.2647	9	34
2	EGFR	0.325	13	40
3	EGFR	0.2326	10	43
4	KRAS	0.1951	8	41
5	KRAS	0.2564	10	39
6	ERBB2	0.125	4	32
7	PIK3CA	0.4483	13	29
8	PIK3CA	0.5	12	24
9	NTRK1	0.125	4	32
