## Supplementary code and data: benchmark, experiment scripts, and result files for "Cosine Similarity Conflates Clinically Distinct Cancer Variants: A Case for Typed-Graph Retrieval in Precision Oncology Decision Support": asymmetric-long-per-pair.csv

pair_id	model	cosine_similarity
1	PubMedBERT	0.9908
2	PubMedBERT	0.9945
3	PubMedBERT	0.9934
4	PubMedBERT	0.9903
5	PubMedBERT	0.9895
6	PubMedBERT	0.9833
7	PubMedBERT	0.9906
8	PubMedBERT	0.9922
9	PubMedBERT	0.9845
1	MedCPT	0.9727
2	MedCPT	0.9512
3	MedCPT	0.9505
4	MedCPT	0.939
5	MedCPT	0.9521
6	MedCPT	0.9124
7	MedCPT	0.9681
8	MedCPT	0.9704
9	MedCPT	0.9179
1	BGE-large-en-v1.5	0.8468
2	BGE-large-en-v1.5	0.8407
3	BGE-large-en-v1.5	0.8175
4	BGE-large-en-v1.5	0.7905
5	BGE-large-en-v1.5	0.7896
6	BGE-large-en-v1.5	0.7457
7	BGE-large-en-v1.5	0.9297
8	BGE-large-en-v1.5	0.8802
9	BGE-large-en-v1.5	0.7634
