## Supplementary code and data: benchmark, experiment scripts, and result files for "Cosine Similarity Conflates Clinically Distinct Cancer Variants: A Case for Typed-Graph Retrieval in Precision Oncology Decision Support": conflation-rates-with-ci.csv

model	threshold	format	n	k	proportion	ci_lower	ci_upper
PubMedBERT	0.85	short	9	9	1.0	0.6637	1.0
PubMedBERT	0.9	short	9	9	1.0	0.6637	1.0
PubMedBERT	0.95	short	9	8	0.8889	0.5175	0.9972
PubMedBERT	0.99	short	9	2	0.2222	0.0281	0.6001
PubMedBERT	0.85	medium	9	9	1.0	0.6637	1.0
PubMedBERT	0.9	medium	9	9	1.0	0.6637	1.0
PubMedBERT	0.95	medium	9	9	1.0	0.6637	1.0
PubMedBERT	0.99	medium	9	8	0.8889	0.5175	0.9972
PubMedBERT	0.85	long	9	9	1.0	0.6637	1.0
PubMedBERT	0.9	long	9	9	1.0	0.6637	1.0
PubMedBERT	0.95	long	9	9	1.0	0.6637	1.0
PubMedBERT	0.99	long	9	9	1.0	0.6637	1.0
MedCPT	0.85	short	9	9	1.0	0.6637	1.0
MedCPT	0.9	short	9	9	1.0	0.6637	1.0
MedCPT	0.95	short	9	8	0.8889	0.5175	0.9972
MedCPT	0.99	short	9	2	0.2222	0.0281	0.6001
MedCPT	0.85	medium	9	9	1.0	0.6637	1.0
MedCPT	0.9	medium	9	9	1.0	0.6637	1.0
MedCPT	0.95	medium	9	9	1.0	0.6637	1.0
MedCPT	0.99	medium	9	2	0.2222	0.0281	0.6001
MedCPT	0.85	long	9	9	1.0	0.6637	1.0
MedCPT	0.9	long	9	9	1.0	0.6637	1.0
MedCPT	0.95	long	9	9	1.0	0.6637	1.0
MedCPT	0.99	long	9	9	1.0	0.6637	1.0
BGE-large-en-v1.5	0.85	short	9	5	0.5556	0.212	0.863
BGE-large-en-v1.5	0.9	short	9	3	0.3333	0.0749	0.7007
BGE-large-en-v1.5	0.95	short	9	0	0.0	0.0	0.3363
BGE-large-en-v1.5	0.99	short	9	0	0.0	0.0	0.3363
BGE-large-en-v1.5	0.85	medium	9	6	0.6667	0.2993	0.9251
BGE-large-en-v1.5	0.9	medium	9	6	0.6667	0.2993	0.9251
BGE-large-en-v1.5	0.95	medium	9	1	0.1111	0.0028	0.4825
BGE-large-en-v1.5	0.99	medium	9	0	0.0	0.0	0.3363
BGE-large-en-v1.5	0.85	long	9	9	1.0	0.6637	1.0
BGE-large-en-v1.5	0.9	long	9	9	1.0	0.6637	1.0
BGE-large-en-v1.5	0.95	long	9	9	1.0	0.6637	1.0
BGE-large-en-v1.5	0.99	long	9	4	0.4444	0.137	0.788
PubMedBERT	0.85	averaged	9	9	1.0	0.6637	1.0
PubMedBERT	0.9	averaged	9	9	1.0	0.6637	1.0
PubMedBERT	0.95	averaged	9	9	1.0	0.6637	1.0
PubMedBERT	0.99	averaged	9	5	0.5556	0.212	0.863
MedCPT	0.85	averaged	9	9	1.0	0.6637	1.0
MedCPT	0.9	averaged	9	9	1.0	0.6637	1.0
MedCPT	0.95	averaged	9	9	1.0	0.6637	1.0
MedCPT	0.99	averaged	9	2	0.2222	0.0281	0.6001
BGE-large-en-v1.5	0.85	averaged	9	8	0.8889	0.5175	0.9972
BGE-large-en-v1.5	0.9	averaged	9	6	0.6667	0.2993	0.9251
BGE-large-en-v1.5	0.95	averaged	9	3	0.3333	0.0749	0.7007
BGE-large-en-v1.5	0.99	averaged	9	0	0.0	0.0	0.3363
Typed-graph baseline	0.85	averaged	9	0	0.0	0.0	0.3363
Typed-graph baseline	0.9	averaged	9	0	0.0	0.0	0.3363
Typed-graph baseline	0.95	averaged	9	0	0.0	0.0	0.3363
Typed-graph baseline	0.99	averaged	9	0	0.0	0.0	0.3363
