## Supplementary code and data: benchmark, experiment scripts, and result files for "Cosine Similarity Conflates Clinically Distinct Cancer Variants: A Case for Typed-Graph Retrieval in Precision Oncology Decision Support": corpus-retrieval-metrics.csv

model	format	k	wrong_variant_at_k	recall_at_k	mrr	ndcg_at_k
PubMedBERT	short	1	0.1875	0.3125	0.4583	0.3125
PubMedBERT	short	3	0.4375	0.5625	0.4583	0.4182
PubMedBERT	short	5	0.5	0.625	0.4583	0.4537
PubMedBERT	medium	1	0.0	1.0	1.0	1.0
PubMedBERT	medium	3	0.625	1.0	1.0	0.8701
PubMedBERT	medium	5	0.75	1.0	1.0	0.8701
PubMedBERT	long	1	0.0625	0.125	0.2408	0.125
PubMedBERT	long	3	0.1875	0.1875	0.2408	0.1492
PubMedBERT	long	5	0.1875	0.3125	0.2408	0.1926
MedCPT	short	1	0.25	0.75	0.8646	0.75
MedCPT	short	3	0.6875	1.0	0.8646	0.8788
MedCPT	short	5	0.8125	1.0	0.8646	0.8914
MedCPT	medium	1	0.0	1.0	1.0	1.0
MedCPT	medium	3	0.8125	1.0	1.0	0.8848
MedCPT	medium	5	1.0	1.0	1.0	0.9139
MedCPT	long	1	0.0625	0.875	0.9375	0.875
MedCPT	long	3	0.9375	1.0	0.9375	0.8509
MedCPT	long	5	1.0	1.0	0.9375	0.8622
BGE-large-en-v1.5	short	1	0.25	0.6875	0.8333	0.6875
BGE-large-en-v1.5	short	3	0.75	1.0	0.8333	0.8765
BGE-large-en-v1.5	short	5	0.9375	1.0	0.8333	0.8765
BGE-large-en-v1.5	medium	1	0.0	1.0	1.0	1.0
BGE-large-en-v1.5	medium	3	0.875	1.0	1.0	0.9135
BGE-large-en-v1.5	medium	5	1.0	1.0	1.0	0.9574
BGE-large-en-v1.5	long	1	0.0	1.0	1.0	1.0
BGE-large-en-v1.5	long	3	0.9375	1.0	1.0	0.8943
BGE-large-en-v1.5	long	5	1.0	1.0	1.0	0.9221
