## Supplementary code and data: benchmark, experiment scripts, and result files for "Cosine Similarity Conflates Clinically Distinct Cancer Variants: A Case for Typed-Graph Retrieval in Precision Oncology Decision Support": equivalent-pairs.csv

pair_id	gene	variant_a	variant_b	note
ec1	EGFR	L858R	p.L858R	Same variant; protein-prefix vs no-prefix
ec2	BRAF	V600E	p.V600E	Same variant; protein-prefix vs no-prefix
ec3	KRAS	G12C	p.Gly12Cys	Same variant; one-letter vs three-letter amino-acid code
ec4	EGFR	T790M	p.Thr790Met	Same variant; one-letter vs three-letter
ec5	PIK3CA	H1047R	p.His1047Arg	Same variant; one-letter vs three-letter
ec6	BRAF	V600E	BRAF Val600Glu	Same variant; informal phrasing
