## Supplementary code and data: benchmark, experiment scripts, and result files for "Cosine Similarity Conflates Clinically Distinct Cancer Variants: A Case for Typed-Graph Retrieval in Precision Oncology Decision Support": id-guardrail-metrics.csv

model	format	k	wrong_variant_at_k	recall_at_k	mrr	ndcg_at_k
PubMedBERT	short	1	0.0	0.9375	0.9375	0.9375
PubMedBERT	short	3	0.0	0.9375	0.9375	0.9375
PubMedBERT	short	5	0.0	0.9375	0.9375	0.9375
PubMedBERT	medium	1	0.0	0.9375	0.9375	0.9375
PubMedBERT	medium	3	0.0	0.9375	0.9375	0.9375
PubMedBERT	medium	5	0.0	0.9375	0.9375	0.9375
PubMedBERT	long	1	0.0	1.0	1.0	1.0
PubMedBERT	long	3	0.0	1.0	1.0	1.0
PubMedBERT	long	5	0.0	1.0	1.0	1.0
MedCPT	short	1	0.0	0.9375	0.9375	0.9375
MedCPT	short	3	0.0	0.9375	0.9375	0.9375
MedCPT	short	5	0.0	0.9375	0.9375	0.9375
MedCPT	medium	1	0.0	0.9375	0.9375	0.9375
MedCPT	medium	3	0.0	0.9375	0.9375	0.9375
MedCPT	medium	5	0.0	0.9375	0.9375	0.9375
MedCPT	long	1	0.0	1.0	1.0	1.0
MedCPT	long	3	0.0	1.0	1.0	1.0
MedCPT	long	5	0.0	1.0	1.0	1.0
BGE-large-en-v1.5	short	1	0.0	0.9375	0.9375	0.9375
BGE-large-en-v1.5	short	3	0.0	0.9375	0.9375	0.9375
BGE-large-en-v1.5	short	5	0.0	0.9375	0.9375	0.9375
BGE-large-en-v1.5	medium	1	0.0	0.9375	0.9375	0.9375
BGE-large-en-v1.5	medium	3	0.0	0.9375	0.9375	0.9375
BGE-large-en-v1.5	medium	5	0.0	0.9375	0.9375	0.9375
BGE-large-en-v1.5	long	1	0.0	1.0	1.0	1.0
BGE-large-en-v1.5	long	3	0.0	1.0	1.0	1.0
BGE-large-en-v1.5	long	5	0.0	1.0	1.0	1.0
