## Supplementary code and data: benchmark, experiment scripts, and result files for "Cosine Similarity Conflates Clinically Distinct Cancer Variants: A Case for Typed-Graph Retrieval in Precision Oncology Decision Support": loo-sensitivity.csv

held_out_pair	model	conflation_rate_remaining_pairs
1	PubMedBERT	1.0
1	MedCPT	1.0
2	PubMedBERT	1.0
2	MedCPT	1.0
3	PubMedBERT	1.0
3	MedCPT	1.0
4	PubMedBERT	1.0
4	MedCPT	1.0
5	PubMedBERT	1.0
5	MedCPT	1.0
6	PubMedBERT	1.0
6	MedCPT	1.0
7	PubMedBERT	1.0
7	MedCPT	1.0
8	PubMedBERT	1.0
8	MedCPT	1.0
9	PubMedBERT	1.0
9	MedCPT	1.0
