## Supplementary code and data: benchmark, experiment scripts, and result files for "Cosine Similarity Conflates Clinically Distinct Cancer Variants: A Case for Typed-Graph Retrieval in Precision Oncology Decision Support": negative-controls-cross-gene.csv

pair_id	model	format	cosine_similarity
A1	PubMedBERT	short	0.9578
A2	PubMedBERT	short	0.9404
A3	PubMedBERT	short	0.9392
A4	PubMedBERT	short	0.9574
A5	PubMedBERT	short	0.9589
A6	PubMedBERT	short	0.9828
A7	PubMedBERT	short	0.9553
A8	PubMedBERT	short	0.9712
A9	PubMedBERT	short	0.9456
A1	PubMedBERT	medium	0.9692
A2	PubMedBERT	medium	0.9605
A3	PubMedBERT	medium	0.9234
A4	PubMedBERT	medium	0.9705
A5	PubMedBERT	medium	0.9687
A6	PubMedBERT	medium	0.9582
A7	PubMedBERT	medium	0.977
A8	PubMedBERT	medium	0.9807
A9	PubMedBERT	medium	0.9767
A1	PubMedBERT	long	0.9715
A2	PubMedBERT	long	0.9725
A3	PubMedBERT	long	0.9657
A4	PubMedBERT	long	0.9773
A5	PubMedBERT	long	0.9827
A6	PubMedBERT	long	0.9843
A7	PubMedBERT	long	0.9712
A8	PubMedBERT	long	0.9841
A9	PubMedBERT	long	0.9724
A1	MedCPT	short	0.94
A2	MedCPT	short	0.9325
A3	MedCPT	short	0.9127
A4	MedCPT	short	0.9402
A5	MedCPT	short	0.9533
A6	MedCPT	short	0.95
A7	MedCPT	short	0.9494
A8	MedCPT	short	0.9486
A9	MedCPT	short	0.9306
A1	MedCPT	medium	0.9346
A2	MedCPT	medium	0.9228
A3	MedCPT	medium	0.8872
A4	MedCPT	medium	0.9342
A5	MedCPT	medium	0.9245
A6	MedCPT	medium	0.9123
A7	MedCPT	medium	0.9458
A8	MedCPT	medium	0.9315
A9	MedCPT	medium	0.9344
A1	MedCPT	long	0.9029
A2	MedCPT	long	0.9016
A3	MedCPT	long	0.8995
A4	MedCPT	long	0.901
A5	MedCPT	long	0.8888
A6	MedCPT	long	0.925
A7	MedCPT	long	0.9067
A8	MedCPT	long	0.9054
A9	MedCPT	long	0.8825
A1	BGE-large-en-v1.5	short	0.5858
A2	BGE-large-en-v1.5	short	0.512
A3	BGE-large-en-v1.5	short	0.4628
A4	BGE-large-en-v1.5	short	0.6143
A5	BGE-large-en-v1.5	short	0.6732
A6	BGE-large-en-v1.5	short	0.82
A7	BGE-large-en-v1.5	short	0.6182
A8	BGE-large-en-v1.5	short	0.6076
A9	BGE-large-en-v1.5	short	0.6327
A1	BGE-large-en-v1.5	medium	0.6075
A2	BGE-large-en-v1.5	medium	0.662
A3	BGE-large-en-v1.5	medium	0.6169
A4	BGE-large-en-v1.5	medium	0.6606
A5	BGE-large-en-v1.5	medium	0.6668
A6	BGE-large-en-v1.5	medium	0.7621
A7	BGE-large-en-v1.5	medium	0.6714
A8	BGE-large-en-v1.5	medium	0.6406
A9	BGE-large-en-v1.5	medium	0.6827
A1	BGE-large-en-v1.5	long	0.6128
A2	BGE-large-en-v1.5	long	0.6773
A3	BGE-large-en-v1.5	long	0.6598
A4	BGE-large-en-v1.5	long	0.6747
A5	BGE-large-en-v1.5	long	0.6697
A6	BGE-large-en-v1.5	long	0.7305
A7	BGE-large-en-v1.5	long	0.6723
A8	BGE-large-en-v1.5	long	0.6656
A9	BGE-large-en-v1.5	long	0.6985
