## Supplementary code and data: benchmark, experiment scripts, and result files for "Cosine Similarity Conflates Clinically Distinct Cancer Variants: A Case for Typed-Graph Retrieval in Precision Oncology Decision Support": negative-controls-same-gene-other-tumor.csv

pair_id	model	format	cosine_similarity
B1	PubMedBERT	short	1.0
B2	PubMedBERT	short	1.0
B3	PubMedBERT	short	1.0
B4	PubMedBERT	short	1.0
B5	PubMedBERT	short	1.0
B6	PubMedBERT	short	1.0
B7	PubMedBERT	short	1.0
B8	PubMedBERT	short	1.0
B1	PubMedBERT	medium	0.9854
B2	PubMedBERT	medium	0.974
B3	PubMedBERT	medium	0.971
B4	PubMedBERT	medium	0.9736
B5	PubMedBERT	medium	0.9779
B6	PubMedBERT	medium	0.9929
B7	PubMedBERT	medium	0.9932
B8	PubMedBERT	medium	0.9912
B1	PubMedBERT	long	0.9993
B2	PubMedBERT	long	0.9975
B3	PubMedBERT	long	0.9969
B4	PubMedBERT	long	0.998
B5	PubMedBERT	long	0.9974
B6	PubMedBERT	long	0.9996
B7	PubMedBERT	long	0.9992
B8	PubMedBERT	long	0.9985
B1	MedCPT	short	1.0
B2	MedCPT	short	1.0
B3	MedCPT	short	1.0
B4	MedCPT	short	1.0
B5	MedCPT	short	1.0
B6	MedCPT	short	1.0
B7	MedCPT	short	1.0
B8	MedCPT	short	1.0
B1	MedCPT	medium	0.9823
B2	MedCPT	medium	0.962
B3	MedCPT	medium	0.9642
B4	MedCPT	medium	0.9672
B5	MedCPT	medium	0.958
B6	MedCPT	medium	0.9748
B7	MedCPT	medium	0.9664
B8	MedCPT	medium	0.9765
B1	MedCPT	long	0.9902
B2	MedCPT	long	0.9722
B3	MedCPT	long	0.9741
B4	MedCPT	long	0.9848
B5	MedCPT	long	0.9775
B6	MedCPT	long	0.9759
B7	MedCPT	long	0.9833
B8	MedCPT	long	0.9847
B1	BGE-large-en-v1.5	short	1.0
B2	BGE-large-en-v1.5	short	1.0
B3	BGE-large-en-v1.5	short	1.0
B4	BGE-large-en-v1.5	short	1.0
B5	BGE-large-en-v1.5	short	1.0
B6	BGE-large-en-v1.5	short	1.0
B7	BGE-large-en-v1.5	short	1.0
B8	BGE-large-en-v1.5	short	1.0
B1	BGE-large-en-v1.5	medium	0.8765
B2	BGE-large-en-v1.5	medium	0.9146
B3	BGE-large-en-v1.5	medium	0.9182
B4	BGE-large-en-v1.5	medium	0.9266
B5	BGE-large-en-v1.5	medium	0.8803
B6	BGE-large-en-v1.5	medium	0.9134
B7	BGE-large-en-v1.5	medium	0.9105
B8	BGE-large-en-v1.5	medium	0.9418
B1	BGE-large-en-v1.5	long	0.9703
B2	BGE-large-en-v1.5	long	0.9689
B3	BGE-large-en-v1.5	long	0.95
B4	BGE-large-en-v1.5	long	0.972
B5	BGE-large-en-v1.5	long	0.9197
B6	BGE-large-en-v1.5	long	0.9487
B7	BGE-large-en-v1.5	long	0.951
B8	BGE-large-en-v1.5	long	0.9677
