## Supplementary code and data: benchmark, experiment scripts, and result files for "Cosine Similarity Conflates Clinically Distinct Cancer Variants: A Case for Typed-Graph Retrieval in Precision Oncology Decision Support": negative-controls-summary.csv

set	model	format	tau_0.85	tau_0.9	tau_0.95	tau_0.99
cross-gene	PubMedBERT	short	1.0	1.0	0.6667	0.0
cross-gene	PubMedBERT	medium	1.0	1.0	0.8889	0.0
cross-gene	PubMedBERT	long	1.0	1.0	1.0	0.0
cross-gene	MedCPT	short	1.0	1.0	0.2222	0.0
cross-gene	MedCPT	medium	1.0	0.8889	0.0	0.0
cross-gene	MedCPT	long	1.0	0.6667	0.0	0.0
cross-gene	BGE-large-en-v1.5	short	0.0	0.0	0.0	0.0
cross-gene	BGE-large-en-v1.5	medium	0.0	0.0	0.0	0.0
cross-gene	BGE-large-en-v1.5	long	0.0	0.0	0.0	0.0
same-gene-other-tumor	PubMedBERT	short	1.0	1.0	1.0	1.0
same-gene-other-tumor	PubMedBERT	medium	1.0	1.0	1.0	0.375
same-gene-other-tumor	PubMedBERT	long	1.0	1.0	1.0	1.0
same-gene-other-tumor	MedCPT	short	1.0	1.0	1.0	1.0
same-gene-other-tumor	MedCPT	medium	1.0	1.0	1.0	0.0
same-gene-other-tumor	MedCPT	long	1.0	1.0	1.0	0.125
same-gene-other-tumor	BGE-large-en-v1.5	short	1.0	1.0	1.0	1.0
same-gene-other-tumor	BGE-large-en-v1.5	medium	1.0	0.75	0.0	0.0
same-gene-other-tumor	BGE-large-en-v1.5	long	1.0	1.0	0.625	0.0
