## Supplementary code and data: benchmark, experiment scripts, and result files for "Cosine Similarity Conflates Clinically Distinct Cancer Variants: A Case for Typed-Graph Retrieval in Precision Oncology Decision Support": separation-metrics.csv

model	format	roc_auc	roc_auc_ci_lower	roc_auc_ci_upper	pr_auc	ks_stat	ks_p	cliffs_delta	youden_j_threshold
PubMedBERT	short	0.3148	0.0556	0.6111	0.3429	0.3889	0.5628	-0.3704	0.9436
PubMedBERT	medium	0.0185	0.0	0.1111	0.268	0.8889	0.0028	-0.963	inf
PubMedBERT	long	0.0	0.0	0.0	0.2661	1.0	0.0004	-1.0	inf
PubMedBERT	averaged	0.037	0.0	0.1481	0.271	0.8889	0.0028	-0.9259	inf
MedCPT	short	0.3148	0.0556	0.6111	0.3489	0.5	0.2735	-0.3704	0.9571
MedCPT	medium	0.2037	0.0	0.5	0.3201	0.6111	0.0947	-0.5926	inf
MedCPT	long	0.0185	0.0	0.1111	0.268	0.8889	0.0028	-0.963	inf
MedCPT	averaged	0.1852	0.0	0.463	0.3155	0.6111	0.0947	-0.6296	inf
BGE-large-en-v1.5	short	0.6481	0.3333	0.9074	0.6531	0.4444	0.4084	0.2963	0.8438
BGE-large-en-v1.5	medium	0.537	0.1852	0.8519	0.6082	0.3333	0.7794	0.0741	0.9756
BGE-large-en-v1.5	long	0.037	0.0	0.1667	0.271	0.8889	0.0028	-0.9259	inf
BGE-large-en-v1.5	averaged	0.4815	0.1481	0.8148	0.5904	0.3333	0.7794	-0.037	0.9756
