## Supplementary code and data: benchmark, experiment scripts, and result files for "Cosine Similarity Conflates Clinically Distinct Cancer Variants: A Case for Typed-Graph Retrieval in Precision Oncology Decision Support": typed-graph-results.csv

variant	format	normalized_correctly	drug_set_retrieved	wrong_variant_retrieved
BRAF V600E	short	True	dabrafenib + trametinib	False
BRAF V600E	medium	True	dabrafenib + trametinib	False
BRAF V600E	long	True	dabrafenib + trametinib	False
BRAF V600K	short	True	dabrafenib + trametinib	False
BRAF V600K	medium	True	dabrafenib + trametinib	False
BRAF V600K	long	True	dabrafenib + trametinib	False
EGFR L858R	short	True	osimertinib	False
EGFR L858R	medium	True	osimertinib	False
EGFR L858R	long	True	osimertinib	False
EGFR T790M	short	True	osimertinib	False
EGFR T790M	medium	True	osimertinib	False
EGFR T790M	long	True	osimertinib	False
EGFR exon-19-deletion	short	True	osimertinib	False
EGFR exon-19-deletion	medium	True	osimertinib	False
EGFR exon-19-deletion	long	True	osimertinib	False
KRAS G12C	short	True	adagrasib; sotorasib	False
KRAS G12C	medium	True	adagrasib; sotorasib	False
KRAS G12C	long	True	adagrasib; sotorasib	False
KRAS G12D	short	True	none (Tier III)	False
KRAS G12D	medium	True	none (Tier III)	False
KRAS G12D	long	True	none (Tier III)	False
KRAS G12V	short	True	none (Tier III)	False
KRAS G12V	medium	True	none (Tier III)	False
KRAS G12V	long	True	none (Tier III)	False
ERBB2 amplification	short	True	trastuzumab	False
ERBB2 amplification	medium	True	trastuzumab	False
ERBB2 amplification	long	True	trastuzumab	False
ERBB2 G776delinsVC	short	True	trastuzumab deruxtecan	False
ERBB2 G776delinsVC	medium	True	trastuzumab deruxtecan	False
ERBB2 G776delinsVC	long	True	trastuzumab deruxtecan	False
PIK3CA E545K	short	True	alpelisib	False
PIK3CA E545K	medium	True	alpelisib	False
PIK3CA E545K	long	True	alpelisib	False
PIK3CA M1043I	short	True	alpelisib	False
PIK3CA M1043I	medium	True	alpelisib	False
PIK3CA M1043I	long	True	alpelisib	False
PIK3CA H1047R	short	True	alpelisib	False
PIK3CA H1047R	medium	True	alpelisib	False
PIK3CA H1047R	long	True	alpelisib	False
PIK3CA E542K	short	True	alpelisib	False
PIK3CA E542K	medium	True	alpelisib	False
PIK3CA E542K	long	True	alpelisib	False
NTRK1 fusion	short	True	entrectinib; larotrectinib	False
NTRK1 fusion	medium	True	entrectinib; larotrectinib	False
NTRK1 fusion	long	True	entrectinib; larotrectinib	False
NTRK1 point-mutation	short	False	UNRESOLVED	False
NTRK1 point-mutation	medium	False	UNRESOLVED	False
NTRK1 point-mutation	long	True	none (Tier III)	False
