## Supplementary code and data: benchmark, experiment scripts, and result files for "Cosine Similarity Conflates Clinically Distinct Cancer Variants: A Case for Typed-Graph Retrieval in Precision Oncology Decision Support": variant-pairs.csv

pair_id	gene	variant_a	variant_b	tumor_type	distinctness_summary	civic_vid_a	civic_vid_b
1	BRAF	V600E	V600K	melanoma	Both targeted by combined BRAF+MEK inhibition (dabrafenib+trametinib, encorafenib+binimetinib); V600E patients have numerically better PFS in COMBI-d (Long 2014) and different demographic profile (Menzies 2012).	12	563
2	EGFR	L858R	T790M	non-small cell lung cancer	L858R is sensitizing to first-line osimertinib (Soria 2018 FLAURA); T790M is the resistance mutation, indicating osimertinib in second-line salvage (Mok 2017 AURA3). Clinically OPPOSITE.	33	34
3	EGFR	exon-19-deletion	L858R	non-small cell lung cancer	Both sensitizing to EGFR TKIs but drug-specific responses differ: exon 19 deletions show higher response rates to first-generation TKIs and longer PFS in some studies (Soria 2018 subgroup analysis).	1002	33
4	KRAS	G12C	G12D	non-small cell lung cancer	G12C has FDA-approved covalent inhibitors (sotorasib, adagrasib) whose mechanism depends on the cysteine residue (Hong 2020, Janne 2022). G12D requires entirely different noncovalent inhibitor chemotype (MRTX1133) and has no FDA-approved targeted therapy.	78	79
5	KRAS	G12C	G12V	non-small cell lung cancer	G12C has FDA-approved covalent inhibitors targeting the cysteine residue (sotorasib, adagrasib). G12V does not have an FDA-approved targeted therapy as of 2025; pan-RAS inhibitors are in early clinical trials.	78	425
6	ERBB2	amplification	G776delinsVC	non-small cell lung cancer	Amplification (HER2 IHC 3+) targeted with trastuzumab/pertuzumab/T-DM1/T-DXd in breast; activating mutations like G776delinsVC targeted with trastuzumab deruxtecan in NSCLC (DESTINY-Lung02; Goto 2023). Different therapeutic class entirely.	306	not-discretely-indexed
7	PIK3CA	E545K	M1043I	breast cancer	Both activating PIK3CA mutations. E545K is on the SOLAR-1 alpelisib eligibility list and INAVO120 inavolisib eligibility list. M1043I is on inavolisib but outside the original SOLAR-1 set.	104	937
8	PIK3CA	H1047R	E542K	breast cancer	Both activating but allele-specific differences in clinical trial response patterns (SOLAR-1 hazard ratios differ across hotspots).	107	103
9	NTRK1	fusion	point-mutation	tumor-agnostic vs none	NTRK1 fusions: tumor-agnostic FDA approval for larotrectinib and entrectinib (Drilon 2018; Doebele 2020). NTRK1 point mutations: not currently FDA-targetable.	1278	2690
